# High-throughput phenotypic profiling of insecticide responses in mosquito larvae

**DOI:** 10.64898/2026.09.16.752149

**Authors:** Kaetlyn T. Ryan, Kathy Vaccaro, Leonardo R. Nunn, Lyric C. Bartholomay, Mostafa Zamanian

## Abstract

Extensive use of insecticides is increasing resistance risks that could severely reduce the control of mosquito vectors that transmit infectious agents of Neglected Tropical Diseases. Addressing resistance threats by discovering new insecticides can be challenging because of the limited throughput and translatability of existing *in vitro* screening pipelines. Acquiring multiple phenotypic endpoints of larvae could alleviate these restrictions by more thoroughly profiling drug effects on whole organisms, providing leads to compounds with novel mechanisms of action, and increasing screening throughput compared to adult-stage assays. Here, we establish a pair of assays for profiling motility and development traits in larval-stage mosquitoes at a higher scale than standard larvicidal screening techniques. We optimized assay parameters and developed novel image processing approaches that enable relatively high throughput screening of chemical compounds on single larvae within a screen with condition replicates. We tested the assay with an insect growth regulator (S-methoprene), a slow-acting pyrrole (chlorfenapyr), and two microbial larvicides (Spinosad and *Lysinibacillus sphaericus*). These measurements aligned well with known insecticide mechanisms, and dose response curves established assay baselines for comparison in future screens. Finally, we present ways in which the assay design can be modified across different imaging technologies, showing the flexibility of the screening approach.

**Author Summary:** Insecticides are often used to control the transmission of Neglected Tropical Disease agents that are spread by mosquitoes. Growing risks of resistance necessitates assessing the efficacy of current insecticides and efforts to discover novel drugs. Performing these types of research can be challenging because of the complexity of mosquito life cycles and the limited throughput of existing screening pipelines. To address these restrictions, we developed a pair of assays that profile the motility and development of mosquito larvae after drug exposure and involve relatively high-throughput imaging and data processing. We then optimized these protocols to work with three species of mosquitoes and validated the assay by profiling the effects of four frequently used insecticides. Measurements and observations with this screen could be partially explained by the known mechanisms of these treatments, and dose response curves provided potential comparison points for future screens. We also showed the flexibility of this screening method to different imaging approaches, adding potential for use across laboratories with different resources.
