## Supplementary material for "High-throughput phenotypic profiling of insecticide responses in mosquito larvae": S1Table

Timepoint	Species	Altosid (mg/L)	Chlorfenapyr (�M)	Spinosad (ppm)	Vectolex (ppm)
1	Ae. aegypti	NA	32.31	0.37	NA
1	Ae. albopictus	13.19	0	0.01	0.39
1	Cx. pipiens	0.54	0.35	0.04	0.72
24	Ae. aegypti	6.77	0.02	0.04	10.25
24	Ae. albopictus	9.09	0.08	0.05	3.21
24	Cx. pipiens	30	0.24	0.01	0.07
48	Ae. aegypti	4.74	0.04	0.01	2.14
48	Ae. albopictus	9.87	0.15	0.04	0.04
48	Cx. pipiens	5.5	0.14	0.01	0.04
72	Ae. aegypti	3.96	0.02	0.01	28970.93
72	Ae. albopictus	10.45	0.17	0.04	4.22
72	Cx. pipiens	1.57	0.11	0.02	0
