## Supplementary material for "High-throughput phenotypic profiling of insecticide responses in mosquito larvae": S3Table

Timepoint	Species	Altosid (mg/L)	Chlorfenapyr (�M)	Spinosad (ppm)	Vectolex (ppm)
1	Ae. aegypti	0.78	NA	0	0
1	Ae. albopictus	3.46	NA	NA	15223.17
1	Cx. pipiens	0.08	0.05	0.08	3.85
24	Ae. aegypti	1.1	0.01	0.01	43.88
24	Ae. albopictus	0.89	0.03	0.01	0.48
24	Cx. pipiens	0.02	0.01	0	NA
48	Ae. aegypti	1.28	0.01	0.01	2.1
48	Ae. albopictus	0.6	0.05	0.02	NA
48	Cx. pipiens	0.81	0.02	0	NA
72	Ae. aegypti	1.35	0.01	0.01	1.06
72	Ae. albopictus	0.36	0.02	0.01	1.28
72	Cx. pipiens	1.41	0.02	0	0
